# Multiplexed strain phenotyping defines consequences of genetic diversity in *Mycobacterium tuberculosis* for infection and vaccination outcomes

**DOI:** 10.1101/2022.01.23.477410

**Authors:** Allison F. Carey, Xin Wang, Nico Cicchetti, Caitlin N. Spaulding, Qingyun Liu, Forrest Hopkins, Jessica Brown, Jaimie Sixsmith, Thomas R. Ioerger, Sarah M. Fortune

**Author notes:** **Correspondence:** Allison F. Carey and Sarah M. Fortune.

## Abstract

There is growing evidence that genetic diversity in *Mycobacterium tuberculosis* (Mtb), the causative agent of tuberculosis, contributes to the outcomes of infection and public health interventions, such as vaccination. Epidemiological studies suggest that among the phylogeographic lineages of Mtb, strains belonging to Lineage 2 (L2) are associated with concerning clinical features including hypervirulence, treatment failure, and vaccine escape. The global expansion and increasing prevalence of L2 has been attributed to the selective advantage conferred by these characteristics, yet confounding host and environmental factors make it difficult to identify the bacterial determinants driving these associations in human studies. Here, we developed a molecular barcoding strategy to facilitate high-throughput, experimental phenotyping of Mtb clinical isolates. This approach allowed us to characterize growth dynamics for a panel of genetically diverse Mtb strains during infection and after vaccination in the mouse model. We found that L2 strains exhibit distinct growth dynamics *in vivo* and are resistant to the immune protection conferred by Bacillus Calmette-Guerin (BCG) vaccination. The latter finding corroborates epidemiological observations and demonstrates that mycobacterial features contribute to vaccine efficacy. To investigate the genetic and biological basis of L2 strains’ distinctive phenotypes, we performed variant analysis, transcriptional studies, and genome-wide transposon sequencing. We identified functional genetic changes across multiple stress- and host-response pathways in a representative L2 strain that are associated with variants in regulatory genes. These adaptive changes may underlie the distinct clinical characteristics and epidemiological success of this lineage.
