## Supplemental Table 1 for "Multiplexed strain phenotyping defines consequences of genetic diversity in *Mycobacterium tuberculosis* for infection and vaccination outcomes"

### Sheet: Pearson Correlations
Strain	In vitro	Lung	Spleen
N0145	1	0.996399	0.997001
N0155	1	0.873736	0.985335
662	0.9956	0.984942	0.986545
631	1	0.997168	0.921423
621	0.9984	0.985116	0.932781
632	0.9999	0.999253	0.901316
N1274	0.9999	0.998518	0.966907
N0054	1	0.999983	0.944371
663	0.9999	0.999877	0.998914
N0136	1	0.999822	0.993191
630	0.9834	0.999694	0.997892
N1283	1	0.995439	0.9961
Erdman	1	0.99949	0.994166
H37Rv	1	0.999849	0.998616
