## Supplemental Table 3 for "Multiplexed strain phenotyping defines consequences of genetic diversity in *Mycobacterium tuberculosis* for infection and vaccination outcomes"

### Sheet: Sheet1
ORF	Name	Probe Sequence
Rv1915	aceAa	CGACCAAGCTCGACGTACCGTCCTACAAGTCCTGTTTCCTGGCAATGGTGCGGCGTTTTACGAACTGGGCGTCAAGGAGCTCAATGGTCATCTTCTCTAT
Rv1317c	alkA	GGTCCGCGATGGTGCGTACCGACGCACGCTACGGCTCCCATGGGGCAACGGCATCGTCAGCCTGACGCCGGCACCCGATCATGTGCGCTGCCTGCTTGTG
Rv1538c	ansA	TCACGGCACCGATACGCTCGAAGAGACCGCTCTGTGGCTGGACCTCACCTATGCGGGTAGCCGCCCGGTCGTGTTGACCGGGGCCATGCTCAGCGCCGAT
Rv3676	CRPMt	GCCGCACCAACAACAACCTGGCCGACCTCATCTTCACCGATGTGCCCGGTCGGGTGGCCAAGCAGCTGTTGCAGCTCGCCCAGCGTTTCGGCACCCAGGA
Rv3133c	dosR	GTTGCCCGATGGCAACGGCATTGAACTGTGCCGCGATCTGTTGTCCCGCATGCCCGATCTGCGCTGTCTGATCCTCACGTCCTACACCTCTGACGAGGCC
Rv3616c	espA	GACGGCTTGTACGACCTTCTGGGGATTGGAATACCCAACCAAGGGGGTATCCTTTACTCCTCACTAGAGTACTTCGAAAAAGCCCTGGAGGAGCTGGCAG
Rv3875	esxA	AGTCCCTGACCAAGCTCGCAGCGGCCTGGGGCGGTAGCGGTTCGGAGGCGTACCAGGGTGTCCAGCAAAAATGGGACGCCACGGCTACCGAGCTGAACAA
Rv0440	groEL2	GCTCGAGCTCACCGAGGGTATGCGGTTCGACAAGGGCTACATCTCGGGGTACTTCGTGACCGACCCGGAGCGTCAGGAGGCGGTCCTGGAGGACCCCTAC
Rv2711	ideR	GCCGGCGTGGTGCCCAACGCACGAGTAACCGTCGAAACCACCCCAGGCGGCGGCGTGACCATCGTCATCCCGGGCCATGAGAACGTCACCCTGCCACACG
Rv3574	kstR	TTCCAGCGGCTGAACTTTATGGTCGGCAAGCTCAACCGCGCGATGCAACGCAATCCGCTACTCACCGAGGCCATGACACGTGCCTACGTGTTCGCCGACG
Rv2720	lexA	AGGGCACCCTGTTCCTGCTCAAGGTGATCGGTGACTCGATGGTCGAAGCCGCGATCTGCGACGGTGACTGGGTGGTGGTGCGACAGCAGAACGTCGCCGA
Rv3062	ligB	GCCATATCGGTGTCGGGTGGGCGGCATTGCGGTCCCTACCGCCGCCCGCGCCGCAACCGGCGTTGACCGTCACCGGTGTCGACGCCACCCTCTCTAAGAT
Rv0169	mce1A	GCGATAAGTTCGGCGAGTCGATCGTCAACGCCAACACCGTTCTGGATGACCTCAATTCGCGGATGCCGCAGTCGCGCCACGACATTCAGCAATTGGCGGC
Rv0165c	mce1R	TGAGGGGATGGTCGGGCTGGAGCCACATCGCGGCCACGTGGTGCTGCCGTTGACCCGCCAAGACATCGACGACATTTTCTGGCTGCAGGCCACCATTGCC
Rv3499c	mce4A	AATCGGTGTCCGTAAGGCTGGGCTGTTCACCTCGTCGAGCTTCGTGTTGGGTGCGCCGTCGTACACCTATCCGGAGAGCCTGCCGATCGTCAACGCCTCC
Rv0981	mprA	AGGTTCTCCGACCTGACGCTGGACCCGGTAACCCGCGAAGTCAACCGTGGACAGCGCCGGATCAGCCTGACCCGCACCGAATTTGCATTGCTGGAGATGC
Rv3246c	mtrA	CGCGGCTGCGCCGCAACGACGACGAACCCGCCGAGATGCTGTCCATCGCCGACGTAGAAATCGACGTACCGGCGCACAAGGTCACTCGCAACGGTGAGCA
Rv1160	mutT2	GTGTGGGCGACGATATTGCGTTGAACGGCACGACGACGCTGCGGGCCTATCGCGTGCATCTGCTTGGCGGCGAACCGCGTGCGCGTGACCACCGGGCGCT
Rv1737c	narK2	CGGCGGGTTCGTGGCGTTCAGCAACTACCTGCCCACCTACATCACCACGATCTACGGGTTCTCCACGGTCGACGCGGGCGCTCGCACCGCCGGGTTCGCC
Rv0844c	narL	GCTACGAGTTGCCAACCCGGGTGCTGCTTATTTCCGCGCACGACGAGCCGGCGATCGTCTACCAGGCACTCCAACAGGGCGCCGCCGGATTCCTGCTCAA
Rv3674c	nth	AATCGCGCTTTGGCACAGGCATTTCCGCACGTATACTGCGAGCTGGACTTCACCACGCCGCTCGAGCTAGCCGTGGCAACCATACTTTCGGCGCAGAGCA
Rv0757	phoP	CTATTTCGTGATCAACGCGGGCACCGTGCTGAGCAAGCCTAAGATTCTCGACCACGTTTGGCGCTACGACTTCGGTGGTGATGTCAACGTCGTCGAGTCC
Rv3825c	pks2	CGTTTCACCGCGTTCCACCAGGACCAGGACAGATCGAGGTTGCGGTCCGTGCGTCCAGCGTCAACTTTGCCGATGTACTCATCGCTTTCGGTCGCTACCC
Rv1180	pks3	CGGCGCCGCGGAAGGACCGTACGGATTCACCGGCACCAGTAACAGTTTCGCGTCCGGGCGAGTGGCCTACACACTCGGACTGCATGGCCCCGCGGTCACG
Rv1629	polA	ACGGGCTGGCTTACGGGTTGAGCGCCTACGGCCTGTCGCAGCAGTTGAAAATCTCCACCGAGGAAGCCAACGAGCAGATGGACGCGTATTTCGCCCGATT
Rv2984	ppk1	CTGATCGCGGCCTTCCTTCCGGTGCTTTTCCCGGGTATGGAAATCGTCGAGCACCACGCATTTCGCATCACTCGCAACGCTGACTTCGAGGTTGAAGAGG
Rv3232c	ppk2	TTTTTGCGGCAGACCCCGATTTTCGAGCAGATGCTGATCGATGACGGGATTCTGCTTCGCAAATACTGGTTTTCAGTCTCAGACGCCGAACAGTTGCGCC
Rv0928	pstS3	GGCACGGCTGTGAAGGCGTTCCTGCAGAGCACTATCGGCGCCGGTCAAAGCGGCCTGGGGGACAACGGATACATCCCAATTCCGGACGAGTTCAAATCGA
Rv1379	pyrR	TTATCGAGAAGACCGCGTTAGATGACCCAGTCGGACCCGACGCGCCGCGGGTGGTGCTGCTGGGAATCCCGACCCGTGGCGTGACGCTGGCGAATCGCCT
Rv2737c	recA	TCGTCAACGGTCGACGGATCCAGAGCAAACGTCAAGTGTTCGAGGTCCGGATCTCGGGTATGGATAACGTCACGGCATTCGCGGAGTCAGTTCCCATGTG
Rv0629c	recD	GGCGACCTGCACGCGGTCACGCTGCATCGTCTGCTGGGTGCCAAACCGGGAGCGCGGTTTCGCCAGGATCGCCAGAACCGGTTGCCTCACAACGTGATCG
Rv0491	regX3	GACATCGTCCTGCTCGATCTGATGCTGCCTGGGATGTCGGGTACCGATGTATGCAAGCAGTTGCGCGCTCGGTCCAGCGTTCCGGTGATCATGGTGACCG
Rv2583c	relA	GTAGTGCATTCGCTATGGCAGCCGATGGCGGGTCGGTTCAAGGACTACATCGCCCAGCCCAGATACGGTGTGTACCAGTCACTGCACACCACTGTGGTCG
Rv0640	rplK	CACCGTTTATGAAGACCGTAGCTTCACTTTCACGCTGAAGACGCCGCCCGCCGCCAAGCTGCTGCTTAAGGCCGCTGGTGTGGCGAAGGGTTCGGCGGAG
Rv3460c	rpsM	TGCGCGACTACATCGAAGCGAACCTGAAGGTGGAGGGTGACCTGCGCCGCGAGGTACAGGCCGACATCCGTCGCAAGATCGAGATTGGCTGCTATCAGGG
Rv0496	ppx1	ATCCATGGCCGGGCCGCGGGTGAAGAGGACCCTAACGGCAAATGGTCTGCGGCAACTCATCGCGTTTATCTCTAGGATGACGGCGGTTGACCGTGCAGAA
Rv0805	PDE	TTCGCGCCATTTTGGCCGGGCACCTGCACTACTCGACGAATGCCACCTTCGTCGGGATCCCAGTGTCGGTTGCCTCGGCGACTTGCTACACCCAGGACCT
Rv1026	ppx2	GGTTCCACCGAGATCGTGCTGGGCGAGCACGAAGTGGTTGCCAGCTACTCGGCGGACATCGGATGCGTCCGGCTGACCGAACGCTGTTTGCACTCCGACC
Rv1675c	Cmr	GGACCGGCAGGCGTTCGAGCGGCTGCTAGCTACCCACCCGGCCATCGCACGGCGGTGGCTGTCGAGTGTGGCGCAACGGGTGTCGACTGCGCAGATTCGG
Rv3583c	carD	GAACAAAAAGAGTATCTCGTCTTGAAAGTTGCGCAGGGCGACCTGACAGTACGAGTTCCCGCTGAAAACGCCGAATACGTCGGTGTTCGCGATGTCGTCG
Rv3849	espR	TCACAGCTACGCTCAGGAAACCGTACGAACCCATCGGGGGCGACCATGGCCGCCCTGGCCAACTTCTTCCGCATCAAGGCGGCCTACTTCACCGACGACG
Rv3908	mutT4	ATCCGGGAACTGCCGTCTCGACTGGCCTACGCCGACGAACGTCGACTAGCCGAGGTGGCCGACGAACTGATCGACAAGCTGCAGAGCGACGGCCCCGCCG
Rv1821	secA2	CGGACCGCATATGACCGTGATGTCACCTATGCCTCGGTCAACGAGATTGGCTTCGATGTACTGCGCGATCAGTTGGTGACTGATGTCAATGACCTGGTAT
Rv2703	sigA	ACGAGGAGATCGCTGAACCCACCGAAAAGGACAAGGCCTCCGGTGATTTCGTCTGGGATGAAGACGAGTCGGAGGCCCTGCGTCAAGCACGCAAGGACGC
Rv2710	sigB	GGCCGACCAGAGCCGCACCATCCGCCTGCCCGTACACCTGGTTGAGCAGGTCAACAAGCTGGCGCGGATCAAGCGGGAGATGCACCAGCATCTGGGTCGC
Rv1221	sigE	CGGGTTGGGAATACGGAATCGCAACTTTGCGTTGCCGACGGTGACGACTTGCCAACTTATTGCAGTGCAAATTCGGAGGATCTCAATATCACGACCATCA
Rv0182c	sigG	AACGATCGTCGGGAACCGGGAATCGGTGCGGTTGGCCTTTGTGGCGGCTCTGCAGCACCTCTCACCCCGGCAGCGAGCCGTACTGCTGCTGCGCGACGTG
Rv3223c	sigH	GTTCGTTCCGGCACGGTACCAATCTCAAGGCCTGGCTCTACCGGATACTGACCAACACCTACATCAACAGCTATCGCAAGAAACAGCGGCAACCGGCGGA
Rv3328c	sigJ	TGGTGTCGCTGCTGCATCCCGACGTGACGTTTACCGGCGATTCGAATGGCAAGGCGCCCACAGCGGTACGGGCCGTCCGCGGATCCGACAAGGTGGTCCG
Rv3130c	tgs1	GAGCGACAGCTTCGCGAGCAACATCCACACGACCATGCAGTCGCAATCCGCATCTGTGCGGCGGGGTGGATTCCGTGTCAATCCAAGCGAGGCGTTGACC
Rv3734c	tgs2	CTGACGCCGGCGGCAACTTGGTCGGCAGCGTCCTGTGCAATCTCGCCACCCATGTCGACGACCCAGCGCAACGGATTCAGACCATCAGCGCGTCCATGGA
Rv2764c	thyA	CGATCCCGATTCCCGGCGCATCATCGTGTCGGCCTGGAACGTCGGCGAAATCGAGCGGATGGCGCTGCCGCCCTGTCATGCGTTCTTCCAGTTCTACGTC
Rv0685	tuf	TGCGGGTCTCGGCGCTCAAGGCGCTCGAGGGTGACGCGAAGTGGGTTGCCTCTGTCGAGGAACTGATGAACGCGGTCGACGAGTCGATTCCGGACCCGGT
Rv1638	uvrA	TGCAACGCAAGATGTCCCAAACCGAGTCCGAGCAGATGAAGGAGCGCTACGAGGGTTTCATGCGGGACGTGCCCTGCCCGGTGTGTGCGGGCACCCGGCT
Rv3219	whiB1	AAACAGTGGTCCGGCACTTGCGCAGATCGCTGACGCGAAACTGGTCTGTAATCGGTGCCCGGTCACCACAGAGTGCCTCAGCTGGGCACTGAATACCGGC
Rv0022c	whiB5	GGCGTATGGGCCGGCATCAAGCTTCCCGGCGGCCAGTACCGAAAGCGCGAACAGCTCGCGGCAGCCCACGACGTGCTGCGTCGGATTGCCGGCGGCGAGA
Rv3862c	whiB6	ACGCAAGATCCCGATCGTTGGACGACGACTCCCGACGACGAGGCCAAGACCCTGTGCCGGGCTTGCCCGCGCCGGTGGCTGTGTGCACGCGACGCCGTCG
